# Large genetic diversity and strong positive selection in F-box and GPCR genes among the wild isolates of *Caenorhabditis elegans*

**DOI:** 10.1101/2020.07.09.194670

**Authors:** Fuqiang Ma, Chun Yin Lau, Chaogu Zheng

## Abstract

The F-box and chemosensory GPCR (csGPCR) gene families are greatly expanded in nematodes, including the model organism *Caenorhabditis elegans*, compared to insects and vertebrates. However, the intraspecific evolution of these two gene families in nematodes remain unexamined. In this study, we analyzed the genomic sequences of 330 recently sequenced wild isolates of *C. elegans* using a range of population genetics approaches. We found that F-box and csGPCR genes, especially the *Srw* family csGPCRs, showed much more diversity than other gene families. Population structure analysis and phylogenetic analysis divided the wild strains into eight non-Hawaiian and three Hawaiian subpopulations. Some Hawaiian strains appeared to be more ancestral than all other strains. F-box and csGPCR genes maintained a great amount of the ancestral variants in the Hawaiian subpopulation and their divergence among the non-Hawaiian subpopulations contributed significantly to population structure. F-box genes are mostly located at the chromosomal arms and high recombination rate correlates with their large polymorphism. Moreover, using both neutrality tests and Extended Haplotype Homozygosity analysis, we identified signatures of strong positive selection in the F-box and csGPCR genes among the wild isolates, especially in the non-Hawaiian population. Accumulation of high-frequency derived alleles in these genes was found in non-Hawaiian population, leading to divergence from the ancestral genotype. In summary, we found that F-box and csGPCR genes harbour a large pool of natural variants, which may be subjected to positive selection. These variants are mostly mapped to the substrate-recognition domains of F-box proteins and the extracellular and intracellular regions of csGPCRs, possibly resulting in advantages during adaptation by affecting protein degradation and the sensing of environmental cues, respectively.

**Significance statement:** The small nematode *Caenorhabditis elegans* has emerged as an important organism in studying the genetic mechanisms of evolution. F-box and chemosensory GPCR proteins are two of the largest gene families in *C. elegans*. However, their intraspecific evolution within *C. elegans* was not studied before. In this work, using the nonsynonymous SNV (single nucleotide variant) data of 330 *C. elegans* wild isolates, we found that F-box and chemosensory GPCR genes showed larger polymorphisms and stronger positive selection than other genes. The large diversity is likely the result of rapid gene family expansion, high recombination rate, and gene flow. Analysis of subpopulation suggests that positive selection of these genes occurred most strongly in the non-Hawaiian population, which underwent a selective sweep possibly linked to human activities.
