## Supplementary material for "Large genetic diversity and strong positive selection in F-box and GPCR genes among the wild isolates of *Caenorhabditis elegans*": Table S1

### Sheet: Table S1 Admixture table
Strain	Geographic.location	Europe_1	Europe_2	Europe_3	Europe_4	Europe_5	Europe_6	Australasia	North_America	Hawaii_1	Hawaii_2	Hawaii_3
BRC20067	Asia	0.9999	1e-05	1e-05	1e-05	1e-05	1e-05	1e-05	1e-05	1e-05	1e-05	1e-05
JU2466	South_America	0.9999	1e-05	1e-05	1e-05	1e-05	1e-05	1e-05	1e-05	1e-05	1e-05	1e-05
QG2818	Australasia	0.9999	1e-05	1e-05	1e-05	1e-05	1e-05	1e-05	1e-05	1e-05	1e-05	1e-05
QG2843	Australasia	0.9999	1e-05	1e-05	1e-05	1e-05	1e-05	1e-05	1e-05	1e-05	1e-05	1e-05
QG2932	Australasia	0.93676	1e-05	1e-05	1e-05	1e-05	0.06315	1e-05	1e-05	1e-05	1e-05	1e-05
ED3073	Africa	0.89612	1e-05	1e-05	1e-05	1e-05	1e-05	0.10379	1e-05	1e-05	1e-05	1e-05
QG2850	Australasia	0.89477	1e-05	1e-05	1e-05	1e-05	0.10514	1e-05	1e-05	1e-05	1e-05	1e-05
JU3135	Europe	0.83859	1e-05	1e-05	1e-05	1e-05	1e-05	0.16132	1e-05	1e-05	1e-05	1e-05
CB4852	None	0.83843	1e-05	0.16148	1e-05	1e-05	1e-05	1e-05	1e-05	1e-05	1e-05	1e-05
MY2535	Europe	0.83086	1e-05	1e-05	0.06385	0.10522	1e-05	1e-05	1e-05	1e-05	1e-05	1e-05
JU2534	Europe	0.8024	1e-05	1e-05	0.19752	1e-05	1e-05	1e-05	1e-05	1e-05	1e-05	1e-05
JU3128	Europe	0.72923	1e-05	0.08313	0.18757	1e-05	1e-05	1e-05	1e-05	1e-05	1e-05	1e-05
ED3077	Africa	0.7268	1e-05	1e-05	0.06683	0.1128	0.05329	0.04022	1e-05	1e-05	1e-05	1e-05
JU1395	Europe	0.71818	1e-05	0.28173	1e-05	1e-05	1e-05	1e-05	1e-05	1e-05	1e-05	1e-05
MY920	Europe	0.71661	1e-05	1e-05	0.2833	1e-05	1e-05	1e-05	1e-05	1e-05	1e-05	1e-05
MY2713	Europe	0.71569	1e-05	1e-05	1e-05	1e-05	1e-05	0.28422	1e-05	1e-05	1e-05	1e-05
MY2693	Europe	0.71304	0.03884	1e-05	1e-05	1e-05	1e-05	0.24805	1e-05	1e-05	1e-05	1e-05
MY2585	Europe	0.7096	1e-05	1e-05	2e-05	1e-05	0.03997	0.25034	1e-05	1e-05	1e-05	1e-05
JU310	Europe	0.70084	1e-05	1e-05	0.29907	1e-05	1e-05	1e-05	1e-05	1e-05	1e-05	1e-05
XZ2018	None	0.68854	1e-05	0.31137	1e-05	1e-05	1e-05	1e-05	1e-05	1e-05	1e-05	1e-05
ED3048	Africa	0.6819	1e-05	1e-05	1e-05	0.31801	1e-05	1e-05	1e-05	1e-05	1e-05	1e-05
CB4854	North_America	0.68076	1e-05	0.03488	1e-05	0.28428	1e-05	1e-05	1e-05	1e-05	1e-05	1e-05
MY2530	Europe	0.67803	1e-05	0.03806	0.18465	0.09918	1e-05	1e-05	1e-05	1e-05	1e-05	1e-05
QG2857	Australasia	0.67308	1e-05	1e-05	1e-05	1e-05	0.32683	1e-05	1e-05	1e-05	1e-05	1e-05
JU1530	Europe	0.66569	1e-05	1e-05	0.33422	1e-05	1e-05	1e-05	1e-05	1e-05	1e-05	1e-05
GXW1	Asia	0.66397	1e-05	1e-05	1e-05	1e-05	1e-05	0.33594	1e-05	1e-05	1e-05	1e-05
NIC231	Europe	0.65992	1e-05	1e-05	1e-05	0.34	1e-05	1e-05	1e-05	1e-05	1e-05	1e-05
NIC511	Europe	0.6522	1e-05	1e-05	0.34771	1e-05	1e-05	1e-05	1e-05	1e-05	1e-05	1e-05
QG2874	Australasia	0.63889	1e-05	1e-05	1e-05	1e-05	0.36102	1e-05	1e-05	1e-05	1e-05	1e-05
QG2873	Australasia	0.63744	1e-05	1e-05	1e-05	1e-05	0.36248	1e-05	1e-05	1e-05	1e-05	1e-05
QG2855	Australasia	0.63673	1e-05	1e-05	1e-05	1e-05	0.36318	1e-05	1e-05	1e-05	1e-05	1e-05
QG2854	Australasia	0.62868	1e-05	1e-05	1e-05	1e-05	0.37123	1e-05	1e-05	1e-05	1e-05	1e-05
PX179	North_America	0.62397	1e-05	0.37594	1e-05	1e-05	1e-05	1e-05	1e-05	1e-05	1e-05	1e-05
EG4347	North_America	0.61722	1e-05	0.38269	1e-05	1e-05	1e-05	1e-05	1e-05	1e-05	1e-05	1e-05
JU2513	Europe	0.6104	1e-05	0.12566	1e-05	0.18744	1e-05	0.07644	1e-05	1e-05	1e-05	1e-05
JU1409	Iberian_Peninsula	0.60498	1e-05	1e-05	0.18742	0.20752	1e-05	1e-05	1e-05	1e-05	1e-05	1e-05
JU2464	South_America	0.60309	0.0358	1e-05	0.12372	0.08198	1e-05	0.15536	1e-05	1e-05	1e-05	1e-05
JU2478	Europe	0.59979	1e-05	0.01436	0.23663	1e-05	1e-05	1e-05	0.14915	1e-05	1e-05	2e-05
NIC1119	South_America	0.5895	1e-05	1e-05	0.08243	1e-05	0.17497	0.06976	1e-05	1e-05	1e-05	0.08328
JU346	Europe	0.57324	1e-05	1e-05	0.42667	1e-05	1e-05	1e-05	1e-05	1e-05	1e-05	1e-05
ED3017	UK	0.56386	1e-05	1e-05	0.43605	1e-05	1e-05	1e-05	1e-05	1e-05	1e-05	1e-05
NIC277	Europe	0.55881	1e-05	0.02942	0.4117	1e-05	1e-05	1e-05	1e-05	1e-05	1e-05	1e-05
MY2212	Europe	0.55393	0.09683	0.16847	0.12492	1e-05	1e-05	0.05579	1e-05	1e-05	1e-05	1e-05
QG2824	Australasia	0.55064	1e-05	1e-05	1e-05	0.44927	1e-05	1e-05	1e-05	1e-05	1e-05	1e-05
JU1440	Europe	0.52792	1e-05	0.03134	0.22207	0.21861	1e-05	1e-05	1e-05	1e-05	1e-05	1e-05
JT11398	North_America	0.52546	1e-05	0.31942	0.15504	1e-05	1e-05	1e-05	1e-05	1e-05	1e-05	1e-05
JU2906	Europe	0.52376	1e-05	0.27253	0.20363	1e-05	1e-05	1e-05	1e-05	1e-05	1e-05	1e-05
JU2007	UK	0.51483	0.0408	1e-05	0.20747	0.13161	1e-05	0.10524	1e-05	1e-05	1e-05	1e-05
JU3225	Australasia	0.5122	1e-05	0.13075	0.10559	1e-05	1e-05	0.25139	1e-05	1e-05	1e-05	1e-05
NIC528	Iberian_Peninsula	0.51071	1e-05	1e-05	0.1387	1e-05	1e-05	0.35051	1e-05	1e-05	1e-05	1e-05
QW947	South_America	0.50963	1e-05	1e-05	0.18906	1e-05	0.12628	0.12742	1e-05	1e-05	0.01661	0.03095
JU1088	Asia	0.50615	1e-05	1e-05	1e-05	0.34673	1e-05	0.14704	1e-05	1e-05	1e-05	1e-05
JU323	Europe	0.50126	1e-05	1e-05	0.14456	0.3541	1e-05	1e-05	1e-05	1e-05	1e-05	1e-05
NIC3	Europe	0.49736	9e-05	0.01971	0.23491	0.1486	1e-05	0.09751	0.00179	1e-05	1e-05	1e-05
MY772	Europe	0.49237	2e-05	1e-05	0.50753	1e-05	1e-05	1e-05	1e-05	1e-05	1e-05	1e-05
JU2016	North_America	0.47489	2e-05	1e-05	1e-05	1e-05	1e-05	1e-05	0.52501	1e-05	1e-05	1e-05
XZ1672	North_America	0.47407	1e-05	0.06396	1e-05	0.12793	1e-05	1e-05	0.33397	1e-05	1e-05	1e-05
JU2862	UK	0.46161	1e-05	1e-05	0.19334	0.01957	1e-05	1e-05	0.32541	1e-05	1e-05	1e-05
CX11292	North_America	0.4612	1e-05	1e-05	1e-05	0.05223	1e-05	1e-05	0.48649	1e-05	1e-05	1e-05
MY679	Europe	0.44711	1e-05	1e-05	1e-05	0.5528	1e-05	1e-05	1e-05	1e-05	1e-05	1e-05
QG2877	Australasia	0.44565	1e-05	1e-05	1e-05	1e-05	0.46759	0.08667	1e-05	1e-05	1e-05	1e-05
JU642	Europe	0.44164	1e-05	1e-05	0.38198	0.1763	2e-05	1e-05	1e-05	1e-05	1e-05	1e-05
PB303	Unknown	0.43734	1e-05	0.19205	1e-05	1e-05	1e-05	0.25195	0.11859	1e-05	1e-05	1e-05
WN2033	Europe	0.43299	0.56692	1e-05	1e-05	1e-05	1e-05	1e-05	1e-05	1e-05	1e-05	1e-05
RC301	Europe	0.42363	1e-05	0.16857	1e-05	1e-05	1e-05	0.36556	0.04217	1e-05	1e-05	1e-05
NIC207	Europe	0.41291	1e-05	0.38431	0.15751	0.0452	1e-05	1e-05	1e-05	1e-05	1e-05	1e-05
KR314	North_America	0.40978	0.14204	1e-05	0.04859	0.1255	2e-05	1e-05	0.27404	1e-05	1e-05	1e-05
WN2064	Europe	0.4053	1e-05	0.48971	0.10491	2e-05	1e-05	1e-05	1e-05	1e-05	1e-05	1e-05
QG2823	Australasia	0.40412	1e-05	1e-05	1e-05	0.29352	1e-05	0.30186	0.00044	1e-05	1e-05	1e-05
ED3046	Africa	0.40243	0.05225	1e-05	0.07982	0.37621	0.08923	1e-05	1e-05	1e-05	1e-05	1e-05
ED3049	Africa	0.39981	0.05749	1e-05	0.0748	0.37945	0.08839	1e-05	1e-05	1e-05	1e-05	1e-05
NIC529	Iberian_Peninsula	0.39677	1e-05	0.11124	0.09384	0.39808	1e-05	1e-05	1e-05	1e-05	1e-05	1e-05
EG4946	North_America	0.3953	1e-05	0.06596	1e-05	1e-05	1e-05	1e-05	0.53866	1e-05	1e-05	1e-05
JU2619	North_America	0.39005	1e-05	1e-05	1e-05	1e-05	1e-05	0.5336	0.07626	1e-05	1e-05	1e-05
JU2907	Europe	0.38821	1e-05	0.57883	1e-05	0.03288	1e-05	1e-05	1e-05	1e-05	1e-05	1e-05
JU830	Europe	0.38367	0.45676	1e-05	1e-05	0.00126	1e-05	0.15824	1e-05	1e-05	1e-05	1e-05
MY1	Europe	0.37505	1e-05	1e-05	1e-05	0.43885	1e-05	0.18602	1e-05	1e-05	1e-05	1e-05
AB1	Australasia	0.37255	1e-05	0.47409	1e-05	0.15328	1e-05	1e-05	1e-05	1e-05	1e-05	1e-05
MY10	Europe	0.36966	1e-05	1e-05	1e-05	1e-05	0.33396	0.2963	1e-05	1e-05	1e-05	1e-05
NIC2	Europe	0.36582	1e-05	0.63409	1e-05	1e-05	1e-05	1e-05	1e-05	1e-05	1e-05	1e-05
NIC255	Europe	0.35795	1e-05	0.48514	0.13495	1e-05	1e-05	1e-05	0.02189	1e-05	1e-05	1e-05
JU2878	North_America	0.35348	1e-05	1e-05	1e-05	0.00442	1e-05	0.49812	0.14391	1e-05	1e-05	1e-05
JU2800	Europe	0.35088	1e-05	0.43282	0.21622	1e-05	1e-05	1e-05	1e-05	1e-05	1e-05	1e-05
QG2825	Australasia	0.34949	1e-05	1e-05	1e-05	0.32731	1e-05	0.32313	1e-05	1e-05	1e-05	1e-05
NIC515	Iberian_Peninsula	0.34805	1e-05	1e-05	0.17658	0.08693	0.26189	0.12648	1e-05	1e-05	1e-05	1e-05
JU360	Europe	0.34477	0.51983	1e-05	0.13532	1e-05	1e-05	1e-05	1e-05	1e-05	1e-05	1e-05
DL200	Africa	0.32536	1e-05	1e-05	0.67455	1e-05	1e-05	1e-05	1e-05	1e-05	1e-05	1e-05
NIC1	Europe	0.32076	1e-05	0.10332	0.38619	1e-05	0.01977	0.16991	1e-05	1e-05	1e-05	1e-05
JU3282	Europe	0.29801	1e-05	1e-05	1e-05	0.48868	1e-05	0.21323	1e-05	1e-05	1e-05	1e-05
QG2875	Australasia	0.2971	1e-05	1e-05	0.26745	1e-05	0.15632	0.27906	1e-05	1e-05	1e-05	1e-05
NIC522	Iberian_Peninsula	0.29543	1e-05	0.20579	0.24153	0.25717	2e-05	1e-05	1e-05	1e-05	1e-05	1e-05
JU561	Europe	0.28958	1e-05	0.41978	1e-05	0.29056	1e-05	1e-05	1e-05	1e-05	1e-05	1e-05
CX11271	North_America	0.27996	1e-05	1e-05	0.05094	0.32695	1e-05	1e-05	0.34209	1e-05	1e-05	1e-05
QG2841	Australasia	0.27728	1e-05	1e-05	1e-05	0.55855	1e-05	0.11872	1e-05	1e-05	1e-05	0.04538
CB4853	North_America	0.27629	1e-05	1e-05	1e-05	1e-05	1e-05	1e-05	0.72362	1e-05	1e-05	1e-05
JU1581	Europe	0.26749	1e-05	1e-05	0.73242	1e-05	1e-05	1e-05	1e-05	1e-05	1e-05	1e-05
JU2234	Europe	0.26691	2e-05	0.71208	2e-05	1e-05	0.02091	1e-05	1e-05	1e-05	1e-05	2e-05
JU2853	Iberian_Peninsula	0.26615	1e-05	0.4367	1e-05	0.29707	1e-05	1e-05	1e-05	1e-05	1e-05	1e-05
QG536	North_America	0.26577	1e-05	0.03915	1e-05	0.2518	1e-05	0.41552	0.02768	1e-05	2e-05	1e-05
NIC526	Iberian_Peninsula	0.26054	1e-05	0.02343	0.39561	0.20979	1e-05	0.11057	1e-05	1e-05	1e-05	1e-05
ED3011	UK	0.25045	0.31398	1e-05	1e-05	0.10208	1e-05	1e-05	0.33342	1e-05	1e-05	1e-05
JU2572	Europe	0.24649	2e-05	0.61188	0.14155	1e-05	1e-05	1e-05	1e-05	1e-05	1e-05	1e-05
JU367	Europe	0.24596	1e-05	0.75395	1e-05	1e-05	1e-05	1e-05	1e-05	1e-05	1e-05	1e-05
NIC267	Iberian_Peninsula	0.23708	1e-05	1e-05	1e-05	0.76284	1e-05	1e-05	1e-05	1e-05	1e-05	1e-05
NIC166	Europe	0.2302	1e-05	0.27288	0.14807	0.34879	1e-05	1e-05	1e-05	1e-05	1e-05	1e-05
JU847	Europe	0.22829	0.03512	0.44816	0.24743	0.03939	1e-05	0.00156	1e-05	1e-05	1e-05	1e-05
JU1172	South_America	0.22621	1e-05	1e-05	1e-05	1e-05	1e-05	1e-05	0.7737	1e-05	1e-05	1e-05
ED3052	Africa	0.21852	1e-05	0.09909	1e-05	0.68231	1e-05	1e-05	1e-05	1e-05	1e-05	1e-05
JU3134	Europe	0.21697	1e-05	0.24011	0.15021	0.00247	1e-05	0.39018	1e-05	1e-05	1e-05	1e-05
XZ2020	North_America	0.21258	0.02673	0.17697	0.04805	0.0256	0.00562	0.31583	0.11749	1e-05	1e-05	0.0711
LKC34	Africa	0.21054	1e-05	1e-05	1e-05	0.77792	0.01146	1e-05	1e-05	1e-05	1e-05	1e-05
MY2147	Europe	0.20162	1e-05	0.4665	0.3318	1e-05	1e-05	1e-05	1e-05	1e-05	1e-05	1e-05
NIC268	Iberian_Peninsula	0.2005	0.05856	1e-05	1e-05	0.29966	0.06284	1e-05	1e-05	1e-05	1e-05	0.37838
JU440	Europe	0.19433	1e-05	0.80558	1e-05	1e-05	1e-05	1e-05	1e-05	1e-05	1e-05	1e-05
WN2002	Europe	0.18896	1e-05	0.57655	1e-05	1e-05	0.06129	0.17313	1e-05	1e-05	1e-05	1e-05
NIC523	Iberian_Peninsula	0.18781	1e-05	1e-05	0.0474	0.74758	1e-05	1e-05	1e-05	1e-05	1e-05	0.01714
JU1249	Europe	0.18693	1e-05	0.81298	1e-05	1e-05	1e-05	1e-05	1e-05	1e-05	1e-05	1e-05
EG4349	North_America	0.18128	0.08104	2e-05	0.21532	1e-05	0.11106	0.41124	1e-05	1e-05	1e-05	1e-05
MY2573	Europe	0.16644	1e-05	0.42373	0.40975	1e-05	1e-05	1e-05	1e-05	1e-05	1e-05	1e-05
JU3125	Europe	0.16593	1e-05	0.19978	0.02603	0.13018	1e-05	0.47802	1e-05	1e-05	1e-05	1e-05
JU2811	Australasia	0.15854	1e-05	1e-05	1e-05	0.26857	0.0539	0.50744	1e-05	1e-05	1e-05	0.0115
QG2838	Australasia	0.14882	1e-05	1e-05	1e-05	1e-05	1e-05	0.80891	0.04219	1e-05	1e-05	1e-05
JU3144	Africa	0.14261	1e-05	1e-05	0.05581	1e-05	1e-05	0.8015	1e-05	1e-05	1e-05	1e-05
NIC1049	Europe	0.1413	1e-05	0.51036	0.34826	1e-05	1e-05	1e-05	1e-05	1e-05	1e-05	1e-05
NIC276	Iberian_Peninsula	0.13859	1e-05	1e-05	1e-05	0.86132	1e-05	1e-05	1e-05	1e-05	1e-05	1e-05
JU2578	Europe	0.13708	1e-05	1e-05	1e-05	0.86283	1e-05	1e-05	1e-05	1e-05	1e-05	1e-05
JU2017	North_America	0.13441	0.0472	0.11629	1e-05	0.17202	1e-05	1e-05	0.50293	1e-05	1e-05	0.02709
QG2811	Australasia	0.13029	1e-05	0.65312	1e-05	0.21652	1e-05	1e-05	1e-05	1e-05	1e-05	1e-05
ED3012	UK	0.12323	1e-05	0.87668	1e-05	1e-05	1e-05	1e-05	1e-05	1e-05	1e-05	1e-05
MY518	Europe	0.12227	0.42429	1e-05	1e-05	0.04266	1e-05	1e-05	0.41071	1e-05	1e-05	1e-05
JU2841	Australasia	0.12203	1e-05	0.17665	0.35561	1e-05	1e-05	0.34564	1e-05	1e-05	1e-05	1e-05
JU2586	Europe	0.11846	1e-05	1e-05	0.15763	0.33873	0.2738	0.11132	1e-05	1e-05	1e-05	1e-05
JU3127	Europe	0.11766	1e-05	0.23456	1e-05	0.28085	0.0144	0.35249	1e-05	1e-05	1e-05	1e-05
BRC20263	Australasia	0.11537	1e-05	1e-05	1e-05	0.42483	1e-05	0.45971	1e-05	1e-05	1e-05	1e-05
JU1652	South_America	0.11419	1e-05	0.57444	1e-05	0.10411	1e-05	0.20719	1e-05	1e-05	1e-05	1e-05
XZ1735	South_America	0.10786	1e-05	0.09257	1e-05	0.28418	1e-05	0.51533	1e-05	1e-05	1e-05	1e-05
JU2576	Europe	0.10765	0.00021	0.16189	0.57376	0.01959	1e-05	1e-05	0.06161	1e-05	1e-05	0.07526
JU1808	Europe	0.1038	0.46144	0.1737	0.261	1e-05	1e-05	1e-05	1e-05	1e-05	1e-05	1e-05
JU2566	Europe	0.10378	1e-05	0.89613	1e-05	1e-05	1e-05	1e-05	1e-05	1e-05	1e-05	1e-05
QX1792	Hawaii	0.10358	0.04495	0.05099	1e-05	0.12712	1e-05	1e-05	0.04319	1e-05	1e-05	0.63012
JU3228	Australasia	0.10349	1e-05	1e-05	1e-05	1e-05	1e-05	0.86097	1e-05	1e-05	0.03547	1e-05
JU1200	UK	0.09916	1e-05	0.90075	1e-05	1e-05	1e-05	1e-05	1e-05	1e-05	1e-05	1e-05
JU2879	North_America	0.09488	0.53988	1e-05	1e-05	1e-05	1e-05	1e-05	0.17084	1e-05	1e-05	0.19433
NIC274	Iberian_Peninsula	0.09453	1e-05	0.07992	1e-05	0.74992	0.07556	1e-05	1e-05	1e-05	1e-05	1e-05
JU3224	Australasia	0.09203	1e-05	1e-05	1e-05	1e-05	1e-05	0.90788	1e-05	1e-05	1e-05	1e-05
CX11276	North_America	0.08664	1e-05	0.1183	0.02028	0.03648	1e-05	0.187	0.55126	1e-05	1e-05	1e-05
NIC527	Iberian_Peninsula	0.08565	1e-05	1e-05	0.65469	0.25958	1e-05	1e-05	1e-05	1e-05	1e-05	1e-05
JU3137	Europe	0.085	1e-05	0.23504	0.25684	0.42305	1e-05	1e-05	1e-05	1e-05	1e-05	1e-05
JU1242	Europe	0.08212	1e-05	0.02762	0.89018	1e-05	1e-05	1e-05	1e-05	1e-05	1e-05	1e-05
ECA640	North_America	0.0791	1e-05	1e-05	1e-05	1e-05	1e-05	0.14069	0.78013	1e-05	1e-05	1e-05
NIC242	Iberian_Peninsula	0.07877	1e-05	0.50381	0.26837	0.14898	1e-05	2e-05	1e-05	1e-05	1e-05	1e-05
CB4857	North_America	0.0675	1e-05	1e-05	1e-05	1e-05	1e-05	1e-05	0.93241	1e-05	1e-05	1e-05
XZ1734	South_America	0.06474	1e-05	1e-05	1e-05	0.64028	1e-05	0.2949	1e-05	1e-05	1e-05	1e-05
JU3132	Europe	0.05893	1e-05	1e-05	0.91162	0.02936	1e-05	1e-05	1e-05	1e-05	1e-05	1e-05
CB4855	North_America	0.05731	1e-05	1e-05	1e-05	1e-05	1e-05	1e-05	0.94261	1e-05	1e-05	1e-05
JU311	Europe	0.05427	0.06645	0.75242	0.12679	1e-05	1e-05	1e-05	1e-05	1e-05	1e-05	1e-05
JU1896	Europe	0.05367	0.07588	0.87037	1e-05	1e-05	1e-05	1e-05	1e-05	1e-05	1e-05	1e-05
NIC514	Iberian_Peninsula	0.0419	1e-05	1e-05	1e-05	0.95801	1e-05	1e-05	1e-05	1e-05	1e-05	1e-05
EG4724	Iberian_Peninsula	0.0388	1e-05	0.01999	0.12469	0.29103	0.22401	0.30144	1e-05	1e-05	1e-05	1e-05
ED3040	Africa	0.0387	1e-05	1e-05	1e-05	0.96121	1e-05	1e-05	1e-05	1e-05	1e-05	1e-05
JU1586	Europe	0.0386	1e-05	0.96131	1e-05	1e-05	1e-05	1e-05	1e-05	1e-05	1e-05	1e-05
NIC275	Iberian_Peninsula	0.03779	1e-05	0.02329	1e-05	0.75916	1e-05	0.17969	1e-05	1e-05	1e-05	1e-05
ECA706	Hawaii	0.03688	1e-05	1e-05	0.00576	1e-05	1e-05	1e-05	1e-05	1e-05	1e-05	0.95728
QG2813	Australasia	0.02876	1e-05	0.13749	1e-05	0.83367	1e-05	1e-05	1e-05	1e-05	1e-05	1e-05
ECA703	Hawaii	0.02733	1e-05	1e-05	1e-05	1e-05	0.06309	1e-05	1e-05	0.06165	1e-05	0.84786
QG2836	Australasia	0.02527	1e-05	1e-05	1e-05	0.34783	1e-05	0.62681	1e-05	1e-05	1e-05	1e-05
JU751	Europe	0.02444	0.87126	1e-05	0.02008	1e-05	1e-05	0.08415	1e-05	1e-05	1e-05	1e-05
JU1400	Iberian_Peninsula	0.02189	1e-05	1e-05	0.281	1e-05	0.05018	0.64686	1e-05	1e-05	1e-05	1e-05
ECA592	North_America	0.01726	1e-05	1e-05	1e-05	1e-05	1e-05	1e-05	0.62036	1e-05	1e-05	0.36231
MY2453	Europe	0.0151	1e-05	0.46407	0.27901	0.03653	1e-05	0.20522	1e-05	1e-05	1e-05	1e-05
JU1666	Europe	0.01156	1e-05	0.12859	0.80807	1e-05	1e-05	0.05171	1e-05	1e-05	1e-05	1e-05
JU2131	Europe	0.0098	1e-05	0.0733	0.82053	0.08682	1e-05	0.00949	1e-05	1e-05	1e-05	1e-05
ECA593	North_America	0.00926	1e-05	1e-05	1e-05	1e-05	1e-05	1e-05	0.06728	1e-05	1e-05	0.92338
WN2063	Europe	0.00771	1e-05	1e-05	0.17025	0.82196	1e-05	1e-05	1e-05	1e-05	1e-05	1e-05
ECA930	Europe	0.00333	0.99658	1e-05	1e-05	1e-05	1e-05	1e-05	1e-05	1e-05	1e-05	1e-05
MY2741	Europe	0.00036	0.79616	1e-05	1e-05	1e-05	1e-05	0.2034	1e-05	1e-05	1e-05	1e-05
ECA732	Hawaii	1e-05	1e-05	1e-05	1e-05	1e-05	1e-05	1e-05	1e-05	1e-05	1e-05	0.9999
ECA733	Hawaii	1e-05	1e-05	1e-05	1e-05	1e-05	1e-05	1e-05	1e-05	1e-05	1e-05	0.9999
ECA760	Hawaii	1e-05	1e-05	1e-05	1e-05	1e-05	1e-05	1e-05	1e-05	1e-05	1e-05	0.9999
ECA768	Hawaii	1e-05	1e-05	1e-05	1e-05	1e-05	1e-05	1e-05	1e-05	1e-05	1e-05	0.9999
ECA777	Hawaii	1e-05	1e-05	1e-05	1e-05	1e-05	1e-05	1e-05	1e-05	1e-05	1e-05	0.9999
ECA807	Hawaii	1e-05	1e-05	1e-05	1e-05	1e-05	1e-05	1e-05	1e-05	1e-05	1e-05	0.9999
ECA812	Hawaii	1e-05	1e-05	1e-05	1e-05	1e-05	1e-05	1e-05	1e-05	1e-05	1e-05	0.9999
ECA778	Hawaii	1e-05	1e-05	1e-05	2e-05	1e-05	1e-05	1e-05	1e-05	1e-05	1e-05	0.99989
ECA712	Hawaii	1e-05	1e-05	1e-05	1e-05	0.04355	1e-05	1e-05	1e-05	1e-05	1e-05	0.95636
XZ2019	North_America	1e-05	1e-05	0.0691	1e-05	1e-05	1e-05	1e-05	1e-05	1e-05	1e-05	0.93081
ECA710	Hawaii	1e-05	1e-05	1e-05	1e-05	1e-05	1e-05	1e-05	0.11085	1e-05	1e-05	0.88906
ECA705	Hawaii	1e-05	1e-05	1e-05	1e-05	1e-05	1e-05	1e-05	0.12212	1e-05	1e-05	0.8778
CB4856	Hawaii	1e-05	1e-05	1e-05	0.00191	1e-05	0.05058	0.09333	1e-05	1e-05	1e-05	0.85411
QX1793	Hawaii	1e-05	1e-05	1e-05	1e-05	0.10916	1e-05	1e-05	0.04296	1e-05	1e-05	0.8478
DL238	Hawaii	1e-05	1e-05	1e-05	0.04541	1e-05	0.04801	0.06095	1e-05	1e-05	1e-05	0.84556
ECA738	Hawaii	1e-05	0.01492	1e-05	1e-05	1e-05	1e-05	1e-05	0.18983	1e-05	1e-05	0.79517
ECA189	Hawaii	1e-05	1e-05	1e-05	1e-05	0.00443	1e-05	1e-05	0.20039	1e-05	1e-05	0.79511
QX1794	Hawaii	1e-05	0.00718	1e-05	1e-05	1e-05	1e-05	1e-05	0.21778	1e-05	1e-05	0.77496
XZ1513	Hawaii	1e-05	1e-05	1e-05	1e-05	1e-05	1e-05	1e-05	0.26997	1e-05	1e-05	0.72994
ECA743	Hawaii	1e-05	1e-05	0.0566	1e-05	0.01615	1e-05	1e-05	0.19985	1e-05	1e-05	0.72733
ECA372	Hawaii	1e-05	1e-05	1e-05	1e-05	1e-05	1e-05	1e-05	0.2931	1e-05	1e-05	0.70681
MY23	Europe	1e-05	0.50477	1e-05	1e-05	1e-05	1e-05	1e-05	1e-05	1e-05	1e-05	0.49514
ECA348	North_America	1e-05	1e-05	1e-05	1e-05	1e-05	1e-05	1e-05	0.68125	1e-05	1e-05	0.31866
XZ1515	Hawaii	1e-05	0.43165	1e-05	1e-05	1e-05	1e-05	1e-05	0.21258	0.05774	1e-05	0.29796
QG556	North_America	1e-05	1e-05	1e-05	1e-05	1e-05	1e-05	0.05827	0.67046	1e-05	1e-05	0.27119
QX1791	Hawaii	1e-05	0.25624	0.06928	0.10518	1e-05	0.11462	1e-05	1e-05	0.1896	1e-05	0.26503
PS2025	North_America	1e-05	1e-05	1e-05	1e-05	1e-05	1e-05	1e-05	0.77527	1e-05	1e-05	0.22464
ECA594	North_America	1e-05	0.64599	1e-05	1e-05	1e-05	1e-05	1e-05	0.14368	1e-05	1e-05	0.21025
ECA369	Hawaii	1e-05	1e-05	0.02387	0.16839	1e-05	0.00732	0.15776	1e-05	0.45268	1e-05	0.18994
JU2001	Africa	1e-05	1e-05	1e-05	0.48085	0.20357	1e-05	0.13965	1e-05	1e-05	1e-05	0.17587
MY16	Europe	1e-05	0.76749	0.06388	1e-05	1e-05	1e-05	1e-05	1e-05	1e-05	1e-05	0.16855
CX11285	North_America	1e-05	0.07013	1e-05	1e-05	0.27975	1e-05	1e-05	0.61546	1e-05	1e-05	0.03459
QG2846	Australasia	1e-05	1e-05	1e-05	0.01101	1e-05	1e-05	0.91266	0.05916	1e-05	1e-05	0.0171
JU2838	North_America	1e-05	0.18053	1e-05	0.07939	0.14699	1e-05	0.4731	0.11644	1e-05	1e-05	0.00351
CX11264	North_America	1e-05	1e-05	1e-05	1e-05	1e-05	1e-05	1e-05	0.99701	1e-05	1e-05	0.0029
NIC252	Portuguese_Islands	1e-05	1e-05	1e-05	1e-05	0.82035	0.13752	0.04205	1e-05	1e-05	1e-05	2e-05
CB4851	Europe	1e-05	1e-05	0.99989	1e-05	1e-05	1e-05	1e-05	1e-05	1e-05	1e-05	2e-05
ECA347	Hawaii	1e-05	1e-05	1e-05	1e-05	1e-05	1e-05	1e-05	1e-05	1e-05	0.9999	1e-05
ECA36	Australasia	1e-05	1e-05	1e-05	1e-05	1e-05	1e-05	1e-05	1e-05	1e-05	0.9999	1e-05
ECA740	Hawaii	1e-05	1e-05	1e-05	1e-05	1e-05	1e-05	1e-05	1e-05	1e-05	0.9999	1e-05
ECA741	Hawaii	1e-05	1e-05	1e-05	1e-05	1e-05	1e-05	1e-05	1e-05	1e-05	0.9999	1e-05
ECA742	Hawaii	1e-05	1e-05	1e-05	1e-05	1e-05	1e-05	1e-05	1e-05	1e-05	0.9999	1e-05
QX1211	North_America	1e-05	1e-05	1e-05	1e-05	1e-05	1e-05	1e-05	1e-05	1e-05	0.9999	1e-05
XZ1514	Hawaii	1e-05	1e-05	1e-05	1e-05	1e-05	1e-05	1e-05	1e-05	1e-05	0.9999	1e-05
ECA363	Hawaii	1e-05	2e-05	1e-05	1e-05	2e-05	1e-05	1e-05	1e-05	1e-05	0.99989	1e-05
JU3226	Australasia	1e-05	1e-05	1e-05	1e-05	1e-05	2e-05	2e-05	1e-05	1e-05	0.99988	1e-05
ECA724	Hawaii	1e-05	1e-05	1e-05	1e-05	1e-05	1e-05	1e-05	0.06758	1e-05	0.93233	1e-05
XZ1516	Hawaii	1e-05	1e-05	1e-05	0.02509	1e-05	1e-05	1e-05	1e-05	0.86964	0.10518	1e-05
ECA191	Hawaii	1e-05	1e-05	1e-05	1e-05	1e-05	1e-05	1e-05	1e-05	0.9999	1e-05	1e-05
ECA396	Hawaii	1e-05	1e-05	1e-05	1e-05	1e-05	1e-05	1e-05	1e-05	0.9999	1e-05	1e-05
ECA722	Hawaii	1e-05	1e-05	1e-05	1e-05	1e-05	1e-05	1e-05	1e-05	0.9999	1e-05	1e-05
ECA744	Hawaii	1e-05	1e-05	1e-05	1e-05	1e-05	1e-05	1e-05	1e-05	0.9999	1e-05	1e-05
ECA745	Hawaii	1e-05	1e-05	1e-05	1e-05	1e-05	1e-05	1e-05	1e-05	0.9999	1e-05	1e-05
ECA746	Hawaii	1e-05	1e-05	1e-05	1e-05	1e-05	1e-05	1e-05	1e-05	0.9999	1e-05	1e-05
ECA723	Hawaii	1e-05	1e-05	1e-05	1e-05	1e-05	1e-05	2e-05	1e-05	0.99989	1e-05	1e-05
ECA730	Hawaii	1e-05	2e-05	1e-05	1e-05	1e-05	1e-05	1e-05	1e-05	0.99989	1e-05	1e-05
ECA701	Hawaii	1e-05	1e-05	1e-05	0.15449	1e-05	1e-05	1e-05	1e-05	0.84543	1e-05	1e-05
CB4858	Australasia	1e-05	1e-05	1e-05	1e-05	1e-05	1e-05	1e-05	0.9999	1e-05	1e-05	1e-05
CX11262	North_America	1e-05	1e-05	1e-05	1e-05	1e-05	1e-05	1e-05	0.9999	1e-05	1e-05	1e-05
CX11314	North_America	1e-05	1e-05	1e-05	1e-05	1e-05	1e-05	1e-05	0.9999	1e-05	1e-05	1e-05
ECA349	North_America	1e-05	1e-05	1e-05	1e-05	1e-05	1e-05	1e-05	0.9999	1e-05	1e-05	1e-05
JU2866	North_America	1e-05	1e-05	1e-05	1e-05	1e-05	1e-05	1e-05	0.9999	1e-05	1e-05	1e-05
PB306	Unknown	1e-05	1e-05	1e-05	1e-05	1e-05	1e-05	1e-05	0.9999	1e-05	1e-05	1e-05
QG557	North_America	1e-05	1e-05	1e-05	1e-05	1e-05	1e-05	1e-05	0.9999	1e-05	1e-05	1e-05
QX1233	North_America	1e-05	1e-05	1e-05	1e-05	1e-05	1e-05	1e-05	0.9999	1e-05	1e-05	1e-05
XZ1756	North_America	1e-05	1e-05	0.07146	1e-05	0.06714	1e-05	1e-05	0.86133	1e-05	1e-05	1e-05
CX11315	North_America	1e-05	0.13353	0.09702	1e-05	1e-05	1e-05	1e-05	0.76938	1e-05	1e-05	1e-05
CX11254	North_America	1e-05	1e-05	0.06426	0.00323	0.05362	1e-05	0.13493	0.7439	1e-05	1e-05	1e-05
DL226	North_America	1e-05	0.17171	0.03488	1e-05	0.18839	1e-05	1e-05	0.60495	1e-05	1e-05	1e-05
QX1212	North_America	1e-05	0.59001	1e-05	1e-05	1e-05	1e-05	1e-05	0.4099	1e-05	1e-05	1e-05
CX11307	North_America	1e-05	1e-05	0.05898	0.05235	1e-05	1e-05	0.58505	0.30355	1e-05	1e-05	1e-05
ECA928	Hawaii	1e-05	0.59558	1e-05	1e-05	0.11453	1e-05	1e-05	0.28981	1e-05	1e-05	1e-05
ECA923	Hawaii	1e-05	0.43326	1e-05	1e-05	1e-05	0.07663	0.2608	0.22924	1e-05	1e-05	1e-05
JU2587	Europe	1e-05	0.57579	0.05206	0.0849	0.10049	0.03017	0.09915	0.0574	1e-05	1e-05	1e-05
JU1543	Europe	1e-05	1e-05	0.99989	1e-05	1e-05	1e-05	1e-05	2e-05	1e-05	1e-05	1e-05
QG2837	Australasia	1e-05	1e-05	1e-05	1e-05	1e-05	1e-05	0.9999	1e-05	1e-05	1e-05	1e-05
QG2832	Australasia	1e-05	1e-05	1e-05	1e-05	0.01718	1e-05	0.98273	1e-05	1e-05	1e-05	1e-05
QG2835	Australasia	1e-05	1e-05	1e-05	1e-05	0.10262	1e-05	0.8973	1e-05	1e-05	1e-05	1e-05
JU3166	Africa	1e-05	1e-05	1e-05	0.02616	1e-05	0.19382	0.77993	1e-05	1e-05	1e-05	1e-05
JU774	Iberian_Peninsula	1e-05	1e-05	1e-05	1e-05	0.27617	1e-05	0.72374	1e-05	1e-05	1e-05	1e-05
WN2001	Europe	1e-05	0.21882	1e-05	0.07471	1e-05	0.19675	0.50965	1e-05	1e-05	1e-05	1e-05
EG4725	Iberian_Peninsula	1e-05	1e-05	1e-05	1e-05	0.08398	0.43034	0.4856	1e-05	1e-05	1e-05	1e-05
QG2075	North_America	1e-05	0.32738	1e-05	0.15555	1e-05	0.08676	0.43024	1e-05	1e-05	1e-05	1e-05
JU3167	Africa	1e-05	1e-05	1e-05	0.11109	0.06448	0.41433	0.41004	1e-05	1e-05	1e-05	1e-05
JU3169	Africa	1e-05	1e-05	1e-05	1e-05	0.50314	0.18873	0.30804	1e-05	1e-05	1e-05	1e-05
QG2828	Australasia	1e-05	1e-05	1e-05	1e-05	0.6943	1e-05	0.30561	1e-05	1e-05	1e-05	1e-05
QG2827	Australasia	1e-05	1e-05	1e-05	1e-05	0.71385	1e-05	0.28606	1e-05	1e-05	1e-05	1e-05
JU3280	Europe	1e-05	1e-05	0.07944	0.01844	0.62167	1e-05	0.28038	1e-05	1e-05	1e-05	1e-05
JU2522	Iberian_Peninsula	1e-05	1e-05	1e-05	1e-05	0.74734	1e-05	0.25257	1e-05	1e-05	1e-05	1e-05
NIC266	Iberian_Peninsula	1e-05	1e-05	0.27725	1e-05	0.22862	0.24917	0.24489	1e-05	1e-05	1e-05	1e-05
JU258	Portuguese_Islands	1e-05	0.03709	0.0255	0.19725	0.09831	0.48531	0.15649	1e-05	1e-05	1e-05	1e-05
JU2592	Europe	1e-05	0.01501	0.69634	0.18742	0.03004	1e-05	0.07114	1e-05	1e-05	1e-05	1e-05
NIC501	Europe	1e-05	1e-05	1e-05	0.94729	1e-05	1e-05	0.05262	1e-05	1e-05	1e-05	1e-05
WN2050	Europe	1e-05	1e-05	0.30329	0.64821	1e-05	0.03878	0.00966	1e-05	1e-05	1e-05	1e-05
JU1792	Europe	1e-05	1e-05	0.69568	0.2336	0.07063	1e-05	2e-05	1e-05	1e-05	1e-05	1e-05
JU2575	Europe	1e-05	2e-05	0.84233	0.15756	1e-05	1e-05	2e-05	1e-05	1e-05	1e-05	1e-05
JU2316	Iberian_Peninsula	1e-05	1e-05	1e-05	1e-05	1e-05	0.9999	1e-05	1e-05	1e-05	1e-05	1e-05
JU2526	Iberian_Peninsula	1e-05	1e-05	1e-05	1e-05	1e-05	0.9999	1e-05	1e-05	1e-05	1e-05	1e-05
NIC258	Iberian_Peninsula	1e-05	1e-05	1e-05	1e-05	1e-05	0.9999	1e-05	1e-05	1e-05	1e-05	1e-05
NIC261	Iberian_Peninsula	1e-05	1e-05	1e-05	1e-05	1e-05	0.9999	1e-05	1e-05	1e-05	1e-05	1e-05
NIC265	Iberian_Peninsula	1e-05	1e-05	1e-05	1e-05	1e-05	0.9999	1e-05	1e-05	1e-05	1e-05	1e-05
JU775	Iberian_Peninsula	1e-05	1e-05	1e-05	1e-05	0.11135	0.88856	1e-05	1e-05	1e-05	1e-05	1e-05
NIC251	Portuguese_Islands	1e-05	1e-05	0.12026	1e-05	1e-05	0.87965	1e-05	1e-05	1e-05	1e-05	1e-05
NIC262	Iberian_Peninsula	1e-05	1e-05	1e-05	1e-05	0.17656	0.82335	1e-05	1e-05	1e-05	1e-05	1e-05
JU2519	Iberian_Peninsula	1e-05	1e-05	1e-05	1e-05	0.24438	0.75553	1e-05	1e-05	1e-05	1e-05	1e-05
NIC271	Iberian_Peninsula	1e-05	1e-05	1e-05	1e-05	0.26334	0.73657	1e-05	1e-05	1e-05	1e-05	1e-05
NIC260	Iberian_Peninsula	1e-05	2e-05	1e-05	1e-05	0.30216	0.69774	1e-05	1e-05	1e-05	1e-05	1e-05
JU782	Iberian_Peninsula	1e-05	1e-05	1e-05	1e-05	0.32587	0.67404	1e-05	1e-05	1e-05	1e-05	1e-05
NIC256	Iberian_Peninsula	1e-05	1e-05	1e-05	1e-05	0.3457	0.65421	1e-05	1e-05	1e-05	1e-05	1e-05
NIC195	Portuguese_Islands	1e-05	1e-05	0.22978	1e-05	0.16841	0.60173	1e-05	1e-05	1e-05	1e-05	1e-05
NIC199	Portuguese_Islands	1e-05	1e-05	1e-05	0.14591	0.27173	0.58228	1e-05	1e-05	1e-05	1e-05	1e-05
JU1793	Europe	1e-05	1e-05	1e-05	0.94882	1e-05	0.05109	1e-05	1e-05	1e-05	1e-05	1e-05
JU1580	Europe	1e-05	1e-05	1e-05	0.96232	1e-05	0.03759	1e-05	1e-05	1e-05	1e-05	1e-05
JU2106	Europe	1e-05	1e-05	0.128	0.85923	1e-05	0.01269	1e-05	1e-05	1e-05	1e-05	1e-05
NIC513	Iberian_Peninsula	1e-05	1e-05	1e-05	1e-05	0.9999	1e-05	1e-05	1e-05	1e-05	1e-05	1e-05
NIC272	Iberian_Peninsula	1e-05	1e-05	1e-05	0.05132	0.94859	1e-05	1e-05	1e-05	1e-05	1e-05	1e-05
JU778	Iberian_Peninsula	1e-05	1e-05	1e-05	0.12197	0.87794	1e-05	1e-05	1e-05	1e-05	1e-05	1e-05
NIC269	Iberian_Peninsula	1e-05	1e-05	1e-05	0.24417	0.75574	1e-05	1e-05	1e-05	1e-05	1e-05	1e-05
NIC236	Iberian_Peninsula	1e-05	1e-05	1e-05	0.29903	0.70088	1e-05	1e-05	1e-05	1e-05	1e-05	1e-05
NIC259	Iberian_Peninsula	1e-05	1e-05	0.17496	0.35981	0.46514	1e-05	1e-05	1e-05	1e-05	1e-05	1e-05
JU1491	Europe	1e-05	1e-05	0.05114	0.53316	0.41562	1e-05	1e-05	1e-05	1e-05	1e-05	1e-05
JU406	Europe	1e-05	1e-05	0.85053	1e-05	0.14938	1e-05	1e-05	1e-05	1e-05	1e-05	1e-05
JU3140	Europe	1e-05	1e-05	0.00465	0.97095	0.02431	1e-05	1e-05	1e-05	1e-05	1e-05	1e-05
JU1213	Europe	1e-05	1e-05	1e-05	0.9999	1e-05	1e-05	1e-05	1e-05	1e-05	1e-05	1e-05
JU2250	Europe	1e-05	1e-05	1e-05	0.9999	1e-05	1e-05	1e-05	1e-05	1e-05	1e-05	1e-05
JU2570	Europe	1e-05	1e-05	1e-05	0.9999	1e-05	1e-05	1e-05	1e-05	1e-05	1e-05	1e-05
JU2600	Europe	1e-05	1e-05	1e-05	0.9999	1e-05	1e-05	1e-05	1e-05	1e-05	1e-05	1e-05
JU2610	Europe	1e-05	1e-05	1e-05	0.9999	1e-05	1e-05	1e-05	1e-05	1e-05	1e-05	1e-05
JU3291	Europe	1e-05	1e-05	1e-05	0.9999	1e-05	1e-05	1e-05	1e-05	1e-05	1e-05	1e-05
JU792	Europe	1e-05	1e-05	1e-05	0.9999	1e-05	1e-05	1e-05	1e-05	1e-05	1e-05	1e-05
JU393	Europe	1e-05	1e-05	0.05802	0.94189	1e-05	1e-05	1e-05	1e-05	1e-05	1e-05	1e-05
JU1934	Europe	1e-05	1e-05	0.06387	0.93604	1e-05	1e-05	1e-05	1e-05	1e-05	1e-05	1e-05
JU2141	Europe	1e-05	1e-05	0.11219	0.88772	1e-05	1e-05	1e-05	1e-05	1e-05	1e-05	1e-05
JU397	Europe	1e-05	1e-05	0.28766	0.71225	1e-05	1e-05	1e-05	1e-05	1e-05	1e-05	1e-05
JU1246	Europe	1e-05	1e-05	0.34078	0.65913	1e-05	1e-05	1e-05	1e-05	1e-05	1e-05	1e-05
JU1212	Europe	1e-05	1e-05	0.56064	0.43927	1e-05	1e-05	1e-05	1e-05	1e-05	1e-05	1e-05
JU3141	Europe	1e-05	1e-05	0.5686	0.43131	1e-05	1e-05	1e-05	1e-05	1e-05	1e-05	1e-05
CB4932	UK	1e-05	1e-05	0.64887	0.35104	1e-05	1e-05	1e-05	1e-05	1e-05	1e-05	1e-05
JU2825	Europe	1e-05	1e-05	0.77326	0.22665	1e-05	1e-05	1e-05	1e-05	1e-05	1e-05	1e-05
WN2066	Europe	1e-05	1e-05	0.84318	0.15673	1e-05	1e-05	1e-05	1e-05	1e-05	1e-05	1e-05
ED3005	UK	1e-05	0.9999	1e-05	1e-05	1e-05	1e-05	1e-05	1e-05	1e-05	1e-05	1e-05
JU2829	Europe	1e-05	0.9999	1e-05	1e-05	1e-05	1e-05	1e-05	1e-05	1e-05	1e-05	1e-05
MY18	Europe	1e-05	0.9999	1e-05	1e-05	1e-05	1e-05	1e-05	1e-05	1e-05	1e-05	1e-05
MY795	Europe	1e-05	0.9999	1e-05	1e-05	1e-05	1e-05	1e-05	1e-05	1e-05	1e-05	1e-05
JU2593	Europe	1e-05	0.96476	0.03516	1e-05	1e-05	1e-05	1e-05	1e-05	1e-05	1e-05	1e-05
JU2581	Europe	1e-05	0.94615	0.05376	1e-05	1e-05	1e-05	1e-05	1e-05	1e-05	1e-05	1e-05
ECA252	North_America	1e-05	1e-05	0.9999	1e-05	1e-05	1e-05	1e-05	1e-05	1e-05	1e-05	1e-05
JU1568	Europe	1e-05	1e-05	0.9999	1e-05	1e-05	1e-05	1e-05	1e-05	1e-05	1e-05	1e-05
JU2257	Europe	1e-05	1e-05	0.9999	1e-05	1e-05	1e-05	1e-05	1e-05	1e-05	1e-05	1e-05
JU2565	Europe	1e-05	1e-05	0.9999	1e-05	1e-05	1e-05	1e-05	1e-05	1e-05	1e-05	1e-05
JU394	Europe	1e-05	1e-05	0.9999	1e-05	1e-05	1e-05	1e-05	1e-05	1e-05	1e-05	1e-05
LSJ1	UK	1e-05	1e-05	0.9999	1e-05	1e-05	1e-05	1e-05	1e-05	1e-05	1e-05	1e-05
N2	UK	1e-05	1e-05	0.9999	1e-05	1e-05	1e-05	1e-05	1e-05	1e-05	1e-05	1e-05
NIC1107	Europe	1e-05	1e-05	0.9999	1e-05	1e-05	1e-05	1e-05	1e-05	1e-05	1e-05	1e-05
