## Supplementary material for "Large genetic diversity and strong positive selection in F-box and GPCR genes among the wild isolates of *Caenorhabditis elegans*": Table S2

### Sheet: Sheet1
Strain	Geographic_location	Dominant_lineage (admixing proportion>0.5)	Genetic grouping
ECA191	Hawaii	Hawaii_1	Hawaiian
ECA396	Hawaii	Hawaii_1	Hawaiian
ECA701	Hawaii	Hawaii_1	Hawaiian
ECA722	Hawaii	Hawaii_1	Hawaiian
ECA723	Hawaii	Hawaii_1	Hawaiian
ECA730	Hawaii	Hawaii_1	Hawaiian
ECA744	Hawaii	Hawaii_1	Hawaiian
ECA745	Hawaii	Hawaii_1	Hawaiian
ECA746	Hawaii	Hawaii_1	Hawaiian
XZ1516	Hawaii	Hawaii_1	Hawaiian
ECA347	Hawaii	Hawaii_2	Hawaiian
ECA36	Australasia	Hawaii_2	Hawaiian
ECA740	Hawaii	Hawaii_2	Hawaiian
ECA741	Hawaii	Hawaii_2	Hawaiian
ECA742	Hawaii	Hawaii_2	Hawaiian
QX1211	North_America	Hawaii_2	Hawaiian
XZ1514	Hawaii	Hawaii_2	Hawaiian
ECA363	Hawaii	Hawaii_2	Hawaiian
JU3226	Australasia	Hawaii_2	Hawaiian
ECA724	Hawaii	Hawaii_2	Hawaiian
ECA732	Hawaii	Hawaii_3	Hawaiian
ECA733	Hawaii	Hawaii_3	Hawaiian
ECA760	Hawaii	Hawaii_3	Hawaiian
ECA768	Hawaii	Hawaii_3	Hawaiian
ECA777	Hawaii	Hawaii_3	Hawaiian
ECA807	Hawaii	Hawaii_3	Hawaiian
ECA812	Hawaii	Hawaii_3	Hawaiian
ECA778	Hawaii	Hawaii_3	Hawaiian
ECA706	Hawaii	Hawaii_3	Hawaiian
ECA712	Hawaii	Hawaii_3	Hawaiian
XZ2019	North_America	Hawaii_3	Hawaiian
ECA593	North_America	Hawaii_3	Hawaiian
ECA710	Hawaii	Hawaii_3	Hawaiian
ECA705	Hawaii	Hawaii_3	Hawaiian
CB4856	Hawaii	Hawaii_3	Hawaiian
ECA703	Hawaii	Hawaii_3	Hawaiian
QX1793	Hawaii	Hawaii_3	Hawaiian
DL238	Hawaii	Hawaii_3	Hawaiian
ECA738	Hawaii	Hawaii_3	Hawaiian
ECA189	Hawaii	Hawaii_3	Hawaiian
QX1794	Hawaii	Hawaii_3	Hawaiian
XZ1513	Hawaii	Hawaii_3	Hawaiian
ECA743	Hawaii	Hawaii_3	Hawaiian
ECA372	Hawaii	Hawaii_3	Hawaiian
QX1792	Hawaii	Hawaii_3	Hawaiian
BRC20067	Asia	Europe_1	non-Hawaiian
JU2466	South_America	Europe_1	non-Hawaiian
QG2818	Australasia	Europe_1	non-Hawaiian
QG2843	Australasia	Europe_1	non-Hawaiian
QG2932	Australasia	Europe_1	non-Hawaiian
ED3073	Africa	Europe_1	non-Hawaiian
QG2850	Australasia	Europe_1	non-Hawaiian
JU3135	Europe	Europe_1	non-Hawaiian
CB4852	None	Europe_1	non-Hawaiian
MY2535	Europe	Europe_1	non-Hawaiian
JU2534	Europe	Europe_1	non-Hawaiian
JU3128	Europe	Europe_1	non-Hawaiian
ED3077	Africa	Europe_1	non-Hawaiian
JU1395	Europe	Europe_1	non-Hawaiian
MY920	Europe	Europe_1	non-Hawaiian
MY2713	Europe	Europe_1	non-Hawaiian
MY2693	Europe	Europe_1	non-Hawaiian
MY2585	Europe	Europe_1	non-Hawaiian
JU310	Europe	Europe_1	non-Hawaiian
XZ2018	None	Europe_1	non-Hawaiian
ED3048	Africa	Europe_1	non-Hawaiian
CB4854	North_America	Europe_1	non-Hawaiian
MY2530	Europe	Europe_1	non-Hawaiian
QG2857	Australasia	Europe_1	non-Hawaiian
JU1530	Europe	Europe_1	non-Hawaiian
GXW1	Asia	Europe_1	non-Hawaiian
NIC231	Europe	Europe_1	non-Hawaiian
NIC511	Europe	Europe_1	non-Hawaiian
QG2874	Australasia	Europe_1	non-Hawaiian
QG2873	Australasia	Europe_1	non-Hawaiian
QG2855	Australasia	Europe_1	non-Hawaiian
QG2854	Australasia	Europe_1	non-Hawaiian
PX179	North_America	Europe_1	non-Hawaiian
EG4347	North_America	Europe_1	non-Hawaiian
JU2513	Europe	Europe_1	non-Hawaiian
JU1409	Iberian_Peninsula	Europe_1	non-Hawaiian
JU2464	South_America	Europe_1	non-Hawaiian
JU2478	Europe	Europe_1	non-Hawaiian
NIC1119	South_America	Europe_1	non-Hawaiian
JU346	Europe	Europe_1	non-Hawaiian
ED3017	UK	Europe_1	non-Hawaiian
NIC277	Europe	Europe_1	non-Hawaiian
MY2212	Europe	Europe_1	non-Hawaiian
QG2824	Australasia	Europe_1	non-Hawaiian
JU1440	Europe	Europe_1	non-Hawaiian
JT11398	North_America	Europe_1	non-Hawaiian
JU2906	Europe	Europe_1	non-Hawaiian
JU2007	UK	Europe_1	non-Hawaiian
JU3225	Australasia	Europe_1	non-Hawaiian
NIC528	Iberian_Peninsula	Europe_1	non-Hawaiian
QW947	South_America	Europe_1	non-Hawaiian
JU1088	Asia	Europe_1	non-Hawaiian
JU323	Europe	Europe_1	non-Hawaiian
ED3005	UK	Europe_2	non-Hawaiian
JU2829	Europe	Europe_2	non-Hawaiian
MY18	Europe	Europe_2	non-Hawaiian
MY795	Europe	Europe_2	non-Hawaiian
ECA930	Europe	Europe_2	non-Hawaiian
JU2593	Europe	Europe_2	non-Hawaiian
JU2581	Europe	Europe_2	non-Hawaiian
JU751	Europe	Europe_2	non-Hawaiian
MY2741	Europe	Europe_2	non-Hawaiian
MY16	Europe	Europe_2	non-Hawaiian
ECA594	North_America	Europe_2	non-Hawaiian
ECA928	Hawaii	Europe_2	non-Hawaiian
QX1212	North_America	Europe_2	non-Hawaiian
JU2587	Europe	Europe_2	non-Hawaiian
WN2033	Europe	Europe_2	non-Hawaiian
JU2879	North_America	Europe_2	non-Hawaiian
JU360	Europe	Europe_2	non-Hawaiian
MY23	Europe	Europe_2	non-Hawaiian
JU1568	Europe	Europe_3	non-Hawaiian
JU2257	Europe	Europe_3	non-Hawaiian
JU2565	Europe	Europe_3	non-Hawaiian
JU394	Europe	Europe_3	non-Hawaiian
LSJ1	UK	Europe_3	non-Hawaiian
NIC1107	Europe	Europe_3	non-Hawaiian
ECA252	North_America	Europe_3	non-Hawaiian
N2	UK	Europe_3	non-Hawaiian
CB4851	Europe	Europe_3	non-Hawaiian
JU1543	Europe	Europe_3	non-Hawaiian
JU1586	Europe	Europe_3	non-Hawaiian
JU1200	UK	Europe_3	non-Hawaiian
JU2566	Europe	Europe_3	non-Hawaiian
ED3012	UK	Europe_3	non-Hawaiian
JU1896	Europe	Europe_3	non-Hawaiian
JU406	Europe	Europe_3	non-Hawaiian
WN2066	Europe	Europe_3	non-Hawaiian
JU2575	Europe	Europe_3	non-Hawaiian
JU1249	Europe	Europe_3	non-Hawaiian
JU440	Europe	Europe_3	non-Hawaiian
JU2825	Europe	Europe_3	non-Hawaiian
JU367	Europe	Europe_3	non-Hawaiian
JU311	Europe	Europe_3	non-Hawaiian
JU2234	Europe	Europe_3	non-Hawaiian
JU2592	Europe	Europe_3	non-Hawaiian
JU1792	Europe	Europe_3	non-Hawaiian
QG2811	Australasia	Europe_3	non-Hawaiian
CB4932	UK	Europe_3	non-Hawaiian
NIC2	Europe	Europe_3	non-Hawaiian
JU2572	Europe	Europe_3	non-Hawaiian
JU2907	Europe	Europe_3	non-Hawaiian
WN2002	Europe	Europe_3	non-Hawaiian
JU1652	South_America	Europe_3	non-Hawaiian
JU3141	Europe	Europe_3	non-Hawaiian
JU1212	Europe	Europe_3	non-Hawaiian
NIC1049	Europe	Europe_3	non-Hawaiian
NIC242	Iberian_Peninsula	Europe_3	non-Hawaiian
JU1213	Europe	Europe_4	non-Hawaiian
JU2570	Europe	Europe_4	non-Hawaiian
JU2600	Europe	Europe_4	non-Hawaiian
JU3291	Europe	Europe_4	non-Hawaiian
JU2610	Europe	Europe_4	non-Hawaiian
JU792	Europe	Europe_4	non-Hawaiian
JU2250	Europe	Europe_4	non-Hawaiian
JU3140	Europe	Europe_4	non-Hawaiian
JU1580	Europe	Europe_4	non-Hawaiian
JU1793	Europe	Europe_4	non-Hawaiian
NIC501	Europe	Europe_4	non-Hawaiian
JU393	Europe	Europe_4	non-Hawaiian
JU1934	Europe	Europe_4	non-Hawaiian
JU3132	Europe	Europe_4	non-Hawaiian
JU1242	Europe	Europe_4	non-Hawaiian
JU2141	Europe	Europe_4	non-Hawaiian
JU2106	Europe	Europe_4	non-Hawaiian
JU2131	Europe	Europe_4	non-Hawaiian
JU1666	Europe	Europe_4	non-Hawaiian
JU1581	Europe	Europe_4	non-Hawaiian
JU397	Europe	Europe_4	non-Hawaiian
DL200	Africa	Europe_4	non-Hawaiian
JU1246	Europe	Europe_4	non-Hawaiian
NIC527	Iberian_Peninsula	Europe_4	non-Hawaiian
WN2050	Europe	Europe_4	non-Hawaiian
JU2576	Europe	Europe_4	non-Hawaiian
JU1491	Europe	Europe_4	non-Hawaiian
MY772	Europe	Europe_4	non-Hawaiian
NIC513	Iberian_Peninsula	Europe_5	non-Hawaiian
ED3040	Africa	Europe_5	non-Hawaiian
NIC514	Iberian_Peninsula	Europe_5	non-Hawaiian
NIC272	Iberian_Peninsula	Europe_5	non-Hawaiian
JU778	Iberian_Peninsula	Europe_5	non-Hawaiian
JU2578	Europe	Europe_5	non-Hawaiian
NIC276	Iberian_Peninsula	Europe_5	non-Hawaiian
QG2813	Australasia	Europe_5	non-Hawaiian
WN2063	Europe	Europe_5	non-Hawaiian
NIC252	European_islands	Europe_5	non-Hawaiian
LKC34	Africa	Europe_5	non-Hawaiian
NIC267	Iberian_Peninsula	Europe_5	non-Hawaiian
NIC275	Iberian_Peninsula	Europe_5	non-Hawaiian
NIC269	Iberian_Peninsula	Europe_5	non-Hawaiian
NIC274	Iberian_Peninsula	Europe_5	non-Hawaiian
NIC523	Iberian_Peninsula	Europe_5	non-Hawaiian
JU2522	Iberian_Peninsula	Europe_5	non-Hawaiian
QG2827	Australasia	Europe_5	non-Hawaiian
NIC236	Iberian_Peninsula	Europe_5	non-Hawaiian
QG2828	Australasia	Europe_5	non-Hawaiian
ED3052	Africa	Europe_5	non-Hawaiian
XZ1734	South_America	Europe_5	non-Hawaiian
JU3280	Europe	Europe_5	non-Hawaiian
QG2841	Australasia	Europe_5	non-Hawaiian
MY679	Europe	Europe_5	non-Hawaiian
JU3169	Africa	Europe_5	non-Hawaiian
JU2316	Iberian_Peninsula	Europe_6	non-Hawaiian
JU2526	Iberian_Peninsula	Europe_6	non-Hawaiian
NIC258	Iberian_Peninsula	Europe_6	non-Hawaiian
NIC261	Iberian_Peninsula	Europe_6	non-Hawaiian
NIC265	Iberian_Peninsula	Europe_6	non-Hawaiian
JU775	Iberian_Peninsula	Europe_6	non-Hawaiian
NIC251	European_islands	Europe_6	non-Hawaiian
NIC262	Iberian_Peninsula	Europe_6	non-Hawaiian
JU2519	Iberian_Peninsula	Europe_6	non-Hawaiian
NIC271	Iberian_Peninsula	Europe_6	non-Hawaiian
NIC260	Iberian_Peninsula	Europe_6	non-Hawaiian
JU782	Iberian_Peninsula	Europe_6	non-Hawaiian
NIC256	Iberian_Peninsula	Europe_6	non-Hawaiian
NIC195	European_islands	Europe_6	non-Hawaiian
NIC199	European_islands	Europe_6	non-Hawaiian
CX11262	North_America	North_America	non-Hawaiian
CX11314	North_America	North_America	non-Hawaiian
ECA349	North_America	North_America	non-Hawaiian
JU2866	North_America	North_America	non-Hawaiian
PB306	None	North_America	non-Hawaiian
QG557	North_America	North_America	non-Hawaiian
QX1233	North_America	North_America	non-Hawaiian
CB4858	Australasia	North_America	non-Hawaiian
CX11264	North_America	North_America	non-Hawaiian
CB4855	North_America	North_America	non-Hawaiian
CB4857	North_America	North_America	non-Hawaiian
XZ1756	North_America	North_America	non-Hawaiian
ECA640	North_America	North_America	non-Hawaiian
PS2025	North_America	North_America	non-Hawaiian
JU1172	South_America	North_America	non-Hawaiian
CX11315	North_America	North_America	non-Hawaiian
CX11254	North_America	North_America	non-Hawaiian
CB4853	North_America	North_America	non-Hawaiian
ECA348	North_America	North_America	non-Hawaiian
QG556	North_America	North_America	non-Hawaiian
ECA592	North_America	North_America	non-Hawaiian
CX11285	North_America	North_America	non-Hawaiian
DL226	North_America	North_America	non-Hawaiian
CX11276	North_America	North_America	non-Hawaiian
EG4946	North_America	North_America	non-Hawaiian
JU2016	North_America	North_America	non-Hawaiian
JU2017	North_America	North_America	non-Hawaiian
QG2837	Australasia	Australasia	non-Hawaiian
QG2832	Australasia	Australasia	non-Hawaiian
QG2846	Australasia	Australasia	non-Hawaiian
JU3224	Australasia	Australasia	non-Hawaiian
QG2835	Australasia	Australasia	non-Hawaiian
JU3228	Australasia	Australasia	non-Hawaiian
QG2838	Australasia	Australasia	non-Hawaiian
JU3144	Africa	Australasia	non-Hawaiian
JU3166	Africa	Australasia	non-Hawaiian
JU774	Iberian_Peninsula	Australasia	non-Hawaiian
JU1400	Iberian_Peninsula	Australasia	non-Hawaiian
QG2836	Australasia	Australasia	non-Hawaiian
CX11307	North_America	Australasia	non-Hawaiian
JU2619	North_America	Australasia	non-Hawaiian
XZ1735	South_America	Australasia	non-Hawaiian
WN2001	Europe	Australasia	non-Hawaiian
JU2811	Australasia	Australasia	non-Hawaiian
AB1	Australasia	None	non-Hawaiian
BRC20263	Australasia	None	non-Hawaiian
CX11271	North_America	None	non-Hawaiian
CX11292	North_America	None	non-Hawaiian
ECA369	Hawaii	None	non-Hawaiian
ECA923	Hawaii	None	non-Hawaiian
ED3011	UK	None	non-Hawaiian
ED3046	Africa	None	non-Hawaiian
ED3049	Africa	None	non-Hawaiian
EG4349	North_America	None	non-Hawaiian
EG4724	Iberian_Peninsula	None	non-Hawaiian
EG4725	Iberian_Peninsula	None	non-Hawaiian
JU1808	Europe	None	non-Hawaiian
JU2001	Africa	None	non-Hawaiian
JU258	Portuguese_Islands	None	non-Hawaiian
JU2586	Europe	None	non-Hawaiian
JU2800	Europe	None	non-Hawaiian
JU2838	North_America	None	non-Hawaiian
JU2841	Australasia	None	non-Hawaiian
JU2853	Iberian_Peninsula	None	non-Hawaiian
JU2862	UK	None	non-Hawaiian
JU2878	North_America	None	non-Hawaiian
JU3125	Europe	None	non-Hawaiian
JU3127	Europe	None	non-Hawaiian
JU3134	Europe	None	non-Hawaiian
JU3137	Europe	None	non-Hawaiian
JU3167	Africa	None	non-Hawaiian
JU3282	Europe	None	non-Hawaiian
JU561	Europe	None	non-Hawaiian
JU642	Europe	None	non-Hawaiian
JU830	Europe	None	non-Hawaiian
JU847	Europe	None	non-Hawaiian
KR314	North_America	None	non-Hawaiian
MY1	Europe	None	non-Hawaiian
MY10	Europe	None	non-Hawaiian
MY2147	Europe	None	non-Hawaiian
MY2453	Europe	None	non-Hawaiian
MY2573	Europe	None	non-Hawaiian
MY518	Europe	None	non-Hawaiian
NIC1	Europe	None	non-Hawaiian
NIC166	Europe	None	non-Hawaiian
NIC207	Europe	None	non-Hawaiian
NIC255	Europe	None	non-Hawaiian
NIC259	Iberian_Peninsula	None	non-Hawaiian
NIC266	Iberian_Peninsula	None	non-Hawaiian
NIC268	Iberian_Peninsula	None	non-Hawaiian
NIC3	Europe	None	non-Hawaiian
NIC515	Iberian_Peninsula	None	non-Hawaiian
NIC522	Iberian_Peninsula	None	non-Hawaiian
NIC526	Iberian_Peninsula	None	non-Hawaiian
NIC529	Iberian_Peninsula	None	non-Hawaiian
PB303	Unknown	None	non-Hawaiian
QG2075	North_America	None	non-Hawaiian
QG2823	Australasia	None	non-Hawaiian
QG2825	Australasia	None	non-Hawaiian
QG2875	Australasia	None	non-Hawaiian
QG2877	Australasia	None	non-Hawaiian
QG536	North_America	None	non-Hawaiian
QX1791	Hawaii	None	non-Hawaiian
RC301	Europe	None	non-Hawaiian
WN2064	Europe	None	non-Hawaiian
XZ1515	Hawaii	None	non-Hawaiian
XZ1672	North_America	None	non-Hawaiian
XZ2020	North_America	None	non-Hawaiian
